# N-terminal acetylation shields proteins from degradation and promotes age-dependent motility and longevity

**DOI:** 10.1101/2022.09.01.505523

**Authors:** Sylvia Varland, Rui Duarte Silva, Ine Kjosås, Alexandra Faustino, Annelies Bogaert, Maximilian Billmann, Hadi Boukhatmi, Barbara Kellen, Michael Costanzo, Adrian Drazic, Camilla Osberg, Katherine Chan, Xiang Zhang, Amy Hin Yan Tong, Simonetta Andreazza, Juliette J. Lee, Lyudmila Nedyalkova, Matej Ušaj, Alexander J. Whitworth, Brenda J. Andrews, Jason Moffat, Chad L. Myers, Kris Gevaert, Charles Boone, Rui Gonçalo Martinho, Thomas Arnesen

## Abstract

Most eukaryotic proteins are N-terminally acetylated, but the functional impact on a global scale has remained obscure. Using genome-wide CRISPR knockout screens in human cells, we reveal a strong genetic dependency between a major N-terminal acetyltransferase and specific ubiquitin ligases. Biochemical analyses uncover that both the ubiquitin ligase complex UBR4-KCMF1 and the acetyltransferase NatC recognize proteins bearing an unacetylated N-terminal methionine followed by a hydrophobic residue. NatC KO-induced protein degradation and phenotypes are reversed by UBR knockdown, demonstrating the central cellular role of this interplay. We reveal that loss of *Drosophila* NatC is associated with male sterility, reduced longevity, and age-dependent loss of motility due to developmental muscle defects. Remarkably, muscle-specific overexpression of UbcE2M, one of the proteins targeted for NatC KO mediated degradation, suppresses defects of NatC deletion. In conclusion, NatC-mediated N-terminal acetylation acts as a protective mechanism against protein degradation, which is relevant for increased longevity and motility.

**In Brief:** Varland, Silva *et al*. define that a major cellular role of N-terminal acetylation is shielding proteins from proteasomal degradation by specific ubiquitin ligases. The human N-terminal acetyltransferase NatC protects the neddylation regulator UBE2M from degradation, while overexpression of *Drosophila* UBE2M/UbcE2M rescues the longevity and motility defects of NatC deletion.

**Highlights:**

- N-terminal acetylation by NatC protects proteins from degradation, including UBE2M
- UBR4-KCMF1 targets unacetylated N-terminal Met followed by a hydrophobic residue
- *Drosophila* NatC is required for adult longevity and motility in elderly
- Overexpression of UBE2M/UbcE2M suppresses *Drosophila* NatC deletion phenotypes
