## Supplemental Table 6 for "N-terminal acetylation shields proteins from degradation and promotes age-dependent motility and longevity"

### Sheet: LC-MS
Gene name	Protein name			Naa30A-myc				Control (wild-type)
				Replica 1		Replica 2		Replica 1		Replica 2
CG	Drosophila	Human	Yeast	Score	Sequences	Score	Sequences	Score	Sequences	Score	Sequences
CG11412	Naa30A	NAA30	MAK3	729	10	920	10
CG4065	Naa35	Naa35	Mak10	547	10	491	7
CG1913	αTub84B	TUBA3D	TUB1	222	3	192	3
CG6779	RpS3	RPS3	RPS3	84	2	99	3
CG16944	sesB	SLC25A4	AAC3	64	2	165	3
CG8280	eEF1α1	EEF1A2	TEF1	174	4	55	1
CG4466	Hsp27	CRYAB	-	116	2	126	2
CG9277	βTub56D	TUBB4B	TUB2	110	2	133	1
CG4183	Hsp26	CRYAB	-	61	1	102	2
CG8947	26-29-p	CTSF	-	63	1	39	1
CG1548	cathD	CTSD	PEP4	78	1	85	1
CG8308	αTub67C	TUBA1A	TUB1	68	1	39	1
CG14792	sta	RPSA	RPS0A	113	2
CG6692	Cp1	CTSV	-	79	2
CG2331	TER94	VCP	CDC48	48	1	68	1
CG8495	RpS29	RPS29	RPS29A	37	1	34	1
CG10423	RpS27	RPS27	RPS27B	42	1	37	1
CG14206	RpS10b	RPS10	RPS10A	62	2
CG6509	Dlg5	DLG5	GUK1	30	1	41	1
CG2207	Df31	-	-	99	2
CG4464	RpS19a	RPS19	RPS19A	54	2
CG8863	Droj2	DNAJA4	YDJ1	68	1
CG11154	ATPsynβ	ATP5F1B	ATP2	36	1
CG7808	RpS8	RPS8	RPS8B	91	1
CG7070	PyK	PKM	CDC19			40	1
CG5374	CCT1	TCP1	TCP1	80	1
CG1883	RpS7	RPS7	RPS7B	39	1
CG7111	Rack1	RACK1	ASC1	34	1
CG4169	UQCR-C2	UQCRC2	QCR2	54	1
CG9091	RpL37a	RPL37	RPL37A	72	1
CG3612	blw	ATP5F1A	ATP1	48	1
CG7726	RpL11	RPL11	RPL11A	66	1
CG11988	neur	NEURL1B	-			89	1
CG2210	awd	NME1	YNK1	86	1
CG8922	RpS5a	RPS5	RPS5	80	1
CG5525	CCT4	CCT4	CCT4	70	1
CG31950	Sbat	NAA38	MAK31			64	1
CG7917	Nlp	NPM3	-	46	1
CG11876	Pdhb	PDHB	PDB1			44	1
CG1483	Map205	-	-			30	1
CG14816				896	11	484	7	881	12	781	13
CG11129				611	9	124	3	260	4	283	6
CG2979				376	7	86	2	241	5	182	4
CG8900				201	4	145	2			140	3
CG8478				75	2	74	1	45	1	58	1
CG4027				107		62	2	104	3	70	1
CG8893				93	2			62	1
CG5406				33	1	33	1	33	1	33	1
CG5261						106	2			56	2
CG2960						58	1	56	1
