## Supplemental Table 7 for "N-terminal acetylation shields proteins from degradation and promotes age-dependent motility and longevity"

### Sheet: Oligonucleotides and peptides
Table S7: List of primers and peptides used in this study.
Primer name	Sequence (5'-3')	Usage
Cell line knockout verification
NAA30-KO gDNA F	CAACGGATTGATTAGCCCCGAA	HAP1 NAA30-KO, quality control, PCR, seq
NAA30-KO gDNA R	GACATATCGTATCGTCCGATCCTC	HAP1 NAA30-KO, quality control, PCR
NAA35-KO gDNA F	CGACAATGATTCCCATAGACACTTG	HAP1 NAA35-KO, quality control, PCR, seq
NAA35-KO gDNA R	ATCTTACCTCTTCAAAAACAGCAGC	HAP1 NAA35-KO, quality control, PCR
NAA38-KO gDNA F	GCATCCCAGCTACACACAGA	HAP1 NAA38-KO, quality control, PCR, seq
NAA38-KO gDNAR	GTACGCTTCAGTGAGCCACA	HAP1 NAA38-KO, quality control, PCR, seq
Illumina sequencing
PCR1 F	GAGGGCCTATTTCCCATGATTC	CRISPR library prep, PCR1
PCR1 R	GTTGCGAAAAAGAACGTTCACGG	CRISPR library prep, PCR1
PCR2 pLCV2 U6 amplicon F	AATGATACGGCGACCACCGAGATCTACACnnnnnnnnACACTCTTTCCCTACACGACGCTCTTCCGATCTTTGTGGAAAGGACGAAACACCG	CRISPR library prep, PCR2 pLVC2: lentiCRISPR v2 nnnnnnnn: denotes i5 or i7 index underlined: denotes annealing sequence
PCR2 pLCV2 U6 amplicon R	CAAGCAGAAGACGGCATACGAGATnnnnnnnnGTGACTGGAGTTCAGACGTGTGCTCTTCCGATCTACTTGCTATTTCTAGCTCTAAAAC
PCR2 pLCV2 tracr amplicon F	AATGATACGGCGACCACCGAGATCTACACnnnnnnnnACACTCTTTCCCTACACGACGCTCTTCCGATCTACTTGCTATTTCTAGCTCTAAAAC
PCR2 pLCV2 tracr amplicon R	CAAGCAGAAGACGGCATACGAGATnnnnnnnnGTGACTGGAGTTCAGACGTGTGCTCTTCCGATCTTTGTGGAAAGGACGAAACACCG
Plasmid cloning, mutagenesis and sequencing
pCMV6-UBE2M I2G F	GATCGCCATGggCAAGCTGTTCTC	UBE2M mutagenesis
pCMV6-UBE2M I2A F	GATCGCCATGgcCAAGCTGTTCTC	UBE2M mutagenesis
pCMV6-UBE2M I2D F	GATCGCCATGgaCAAGCTGTTCTCGCTG	UBE2M mutagenesis
pCMV6-UBE2M I2E F	GATCGCCATGgagAAGCTGTTCTC	UBE2M mutagenesis
pCMV6-UBE2M I2L F	GATCGCCATGcTCAAGCTGTTCTCGCTG	UBE2M mutagenesis
pCMV6-UBE2M I2F F	GATCGCCATGtTCAAGCTGTTCTCGCTG	UBE2M mutagenesis
pCMV6-UBE2M I2Y F	GATCGCCATGtaCAAGCTGTTCTC	UBE2M mutagenesis
pCMV6-UBE2M I2P F	GATCGCCATGccCAAGCTGTTCTCGCTG	UBE2M mutagenesis
pCMV6-UBE2M Mut R	GCGGCGGCAGATCTCCTC	UBE2M mutagenesis
pCMV6-UBE2M del F	ACGCGTACGCGGCCGCTC	UBE2M deletion mutagenesis
pCMV6-UBE2M del R	GGCGATCGCGGCGGCAGATC	UBE2M deletion mutagenesis
NAA30 E321A F	GGTTGTTTTGGcAACCGAAATAAC	NAA30 E321A mutagenesis
NAA30 E321A R	TCATCACAGTCTCCCTCAAC	NAA30 E321A mutagenesis
T7 promoter F	TAATACGACTCACTATAGGG	Plasmid sequencing
CMV promoter F	GAGGTCTATATAAGCAGAGC	Plasmid sequencing
BGH R	TAGAAGGCACAGTCGAGG	Plasmid sequencing
M13 R	CAGGAAACAGCTATGAC	Plasmid sequencing
ADH1 promoter F	CCTCGTCATTGTTCTCGTTCC	Plasmid sequencing (yeast)
Drosophila knockout confirmation
CG11412/Naa30A F	CAAGGAAAGTGGAGGAAGTGC	Confirming Naa30A deletion
CG11412/Naa30A R	GGTATGTATCCCTCGCCAATG	Confirming Naa30A deletion
Peptide name	Sequence	Derived from	UniProt KB	Supplier	Usage
MIKLFSL (UBE2M)	[H] MIKLFSL RWGRPVGRRRRPVRVYP [OH]	UBE2M	P61081	Innovagen AB	Acetylation assay
MYTLLSG (ARFRP1)	[H] MYTLLSG RWGRPVGRRRRPVRVYP [OH]	ARFRP1	Q13795	Innovagen AB	Acetylation assay
MLPSTSV (UNC50)	[H] MLPSTSV RWGRPVGRRRRPVRVYP [OH]	UNC50	Q53HI1	Innovagen AB	Acetylation assay
DDDIAAL (β-actin)	[H] DDDIAAL RWGRPVGRRRRPVRVYP [OH]	β-actin	P60709	Biogenes	Acetylation assay
Ac-MI-UBE2M-biotin	Ac-MIKLFSLKQQKK-biotin	UBE2M	P61081	Innovagen AB	Peptide pulldown
MI-UBE2M-biotin	MIKLFSLKQQKK-biotin	UBE2M	P61081	Innovagen AB	Peptide pulldown
ML-UBE2M-biotin	MLKLFSLKQQKK-biotin	UBE2M	P61081	Innovagen AB	Peptide pulldown
MY-UBE2M-biotin	MYKLFSLKQQKK-biotin	UBE2M	P61081	Innovagen AB	Peptide pulldown
MF-UBE2M-biotin	MFKLFSLKQQKK-biotin	UBE2M	P61081	Innovagen AB	Peptide pulldown
A-UBE2M-biotin	AIKLFSLKQQKK-biotin	UBE2M	P61081	Innovagen AB	Peptide pulldown
ME-UBE2M-biotin	MEKLFSLKQQKK-biotin	UBE2M	P61081	Innovagen AB	Peptide pulldown
R-UBE2M-biotin	RIKLFSLKQQKK-biotin	UBE2M	P61081	Innovagen AB	Peptide pulldown
F-UBE2M-biotin	FIKLFSLKQQKK-biotin	UBE2M	P61081	Innovagen AB	Peptide pulldown
R-nsP4-biotin	RIFSTIEGRTYK-biotin	Sindbis virus nsP4	-	Innovagen AB	Peptide pulldown
F-nsP4-biotin	FIFSTIEGRTYK-biotin	Sindbis virus nsP4	-	Innovagen AB	Peptide pulldown
G-nsP4-biotin	GIFSTIEGRTYK-biotin	Sindbis virus nsP4	-	Innovagen AB	Peptide pulldown
